# Dysregulation of the Tweak/Fn14 pathway in skeletal muscle of spinal muscular atrophy mice

**DOI:** 10.1101/2021.09.13.460053

**Authors:** Katharina E. Meijboom, Emily McFall, Daniel Anthony, Benjamin Edwards, Sabrina Kubinski, Gareth Hazell, Nina Ahlskog, Peter Claus, Kay E. Davies, Rashmi Kothary, Matthew J.A. Wood, Melissa Bowerman

## Abstract

Spinal muscular atrophy (SMA) is a childhood neuromuscular disorder caused by depletion of the survival motor neuron (SMN) protein. SMA is characterized by the selective death of spinal cord motor neurons, leading to progressive muscle wasting. Loss of skeletal muscle in SMA is a combination of denervation-induced muscle atrophy and intrinsic muscle pathologies. Elucidation of the pathways involved is essential to identify the key molecules that contribute to and sustain muscle pathology. The tumor necrosis factor-like weak inducer of apoptosis (TWEAK)/TNF receptor superfamily member fibroblast growth factor inducible 14 (Fn14) pathway has been shown to play a critical role in the regulation of denervation-induced muscle atrophy as well as muscle proliferation, differentiation and metabolism in adults. However, it is not clear whether this pathway would be important in highly dynamic and developing muscle. We thus investigated the potential role of the TWEAK/Fn14 pathway in SMA muscle pathology, using the severe Taiwanese *Smn^-/-^;SMN2* and the less severe *Smn^2B/-^* SMA mice, which undergo a progressive neuromuscular decline in the first three post-natal weeks. Here, we report significantly dysregulated expression of the TWEAK/Fn14 pathway during disease progression in skeletal muscle of the two SMA mouse models. In addition, siRNA-mediated *Smn* knockdown in C2C12 myoblasts suggests a genetic interaction between Smn and the TWEAK/Fn14 pathway. Further analyses of SMA, *Tweak^-/-^* and *Fn14^-/-^* mice revealed dysregulated myopathy, myogenesis and glucose metabolism pathways as a common skeletal muscle feature, and providing further evidence in support of a relationship between the TWEAK/Fn14 pathway and Smn. Finally, a pharmacological intervention (Fc-TWEAK) to upregulate the activity of the TWEAK/Fn14 pathway improved disease phenotypes in the two SMA mouse models. Our study provides novel mechanistic insights into the molecular players that contribute to muscle pathology in SMA and into the role of the TWEAK/Fn14 pathway in developing muscle.
