## Supplementary File 1 for "Dysregulation of the Tweak/Fn14 pathway in skeletal muscle of spinal muscular atrophy mice"

### Sheet: SMA_triceps
	Up-Down Regulation (comparing to control group)
	Group 1
Symbol	Fold Regulation	Comments	p-value
Acta1	1.2121	OKAY	0.001012
Actn3	-4.4382	OKAY	1e-06
Acvr2b	4.481	OKAY	7.8e-05
Adipoq	8.9002	OKAY	2e-05
Adrb2	2.4799	OKAY	0.002578
Agrn	-1.763	OKAY	9.4e-05
Akt1	-1.0455	OKAY	0.445372
Akt2	1.2859	OKAY	0.001502
Atp2a1	-1.0251	OKAY	0.221937
Bcl2	1.1452	OKAY	0.171209
Bmp4	1.0348	OKAY	0.6422
Camk2g	-1.2139	OKAY	0.006138
Capn2	-1.7081	OKAY	1e-06
Capn3	-3.3036	OKAY	6.5e-05
Casp3	-2.3046	OKAY	7.3e-05
Cast	1.3712	OKAY	4.1e-05
Cav1	-3.943	OKAY	1e-06
Cav3	1.2424	OKAY	0.000285
Cryab	1.3245	OKAY	0.002813
Cs	1.0448	OKAY	0.834223
Ctnnb1	-1.7653	OKAY	5e-06
Dag1	1.1486	OKAY	0.041845
Des	1.3059	OKAY	0.000269
Dmd	1.5729	OKAY	7e-06
Dmpk	-2.4691	OKAY	0.000638
Dysf	-2.0109	OKAY	1.2e-05
Fbxo32	102.187	OKAY	0.003957
Fgf2	-1.4458	OKAY	0.049954
Foxo1	5.4316	OKAY	0.011853
Foxo3	4.3452	OKAY	0.000253
Hdac5	1.7624	OKAY	0
Hk2	1.6004	OKAY	0.000601
Igf1	-2.4109	OKAY	2.4e-05
Igf2	1.4092	OKAY	0.008058
Igfbp3	5.3942	OKAY	0.00062
Igfbp5	-6.5548	OKAY	0
Ikbkb	-1.2288	OKAY	0.012081
Il1b	2.1834	B	0.061247
Il6	1.3715	B	0.366072
Lep	-13.3155	OKAY	0.004786
Lmna	-1.063	OKAY	0.281806
Mapk1	1.0861	OKAY	0.030377
Mapk14	-1.1072	OKAY	0.099899
Mapk3	-1.287	OKAY	0.002824
Mapk8	1.114	OKAY	0.012729
Mb	-2.789	OKAY	1.4e-05
Mef2c	-2.402	OKAY	0.000136
Mmp9	-1.1368	OKAY	0.215254
Mstn	-5.0382	OKAY	0
Musk	4.2146	OKAY	0.029884
Myf5	1.1121	OKAY	0.271385
Myf6	-1.2134	OKAY	0.047863
Myh1	-1.9906	OKAY	1.2e-05
Myh2	-4.5385	OKAY	1e-06
Myod1	-2.7774	OKAY	3.3e-05
Myog	-4.8287	OKAY	0
Myot	1.4751	OKAY	0.00011
Neb	-1.528	OKAY	2.4e-05
Nfkb1	-1.2624	OKAY	0.001683
Nos2	-1.254	OKAY	0.067564
Pax3	-1.4467	B	0.28394
Pax7	-1.7035	OKAY	0.000189
Pdk4	7.7734	OKAY	0.005328
Pparg	2.6579	OKAY	0.006589
Ppargc1a	2.7984	OKAY	0.073003
Ppargc1b	-3.4781	OKAY	2.2e-05
Ppp3ca	-1.1386	OKAY	0.002918
Prkaa1	-1.0855	OKAY	0.143674
Prkab2	-1.8218	OKAY	3.1e-05
Prkag1	1.2428	OKAY	0.003148
Prkag3	-13.7002	OKAY	0
Rhoa	-1.1012	OKAY	0.012967
Rps6kb1	-1.1105	OKAY	0.045173
Sgca	1.6523	OKAY	3e-05
Slc2a4	2.4102	OKAY	4e-06
Tgfb1	-1.7992	OKAY	6.8e-05
Tnf	-3.4362	A	0.010708
Tnnc1	1.1429	OKAY	0.078267
Tnni2	-1.3128	OKAY	0.000361
Tnnt1	-1.4054	OKAY	0.002501
Tnnt3	-1.373	OKAY	3.6e-05
Trim63	20.5264	OKAY	0.038489
Ttn	-1.4206	OKAY	1.5e-05
Utrn	1.0119	OKAY	0.780888
Actb	-1.9565	OKAY	1.3e-05
B2m	-1.6125	OKAY	0.000746
Gapdh	1	OKAY	0
Gusb	-2.0717	OKAY	1.8e-05
Hsp90ab1	1.1047	OKAY	0.150213
MGDC	1.0242	C	0.719852
RTC	-1.0001	OKAY	0.971796
RTC	-1.0203	OKAY	0.669111
RTC	1.0004	OKAY	0.974791
PPC	1.0892	OKAY	0.27976
PPC	1.1119	OKAY	0.124287
PPC	1.0643	OKAY	0.304339

### Sheet: Tweak KO_triceps
Symbol	Up-Down Regulation (comparing to control group)
	Group 1
	Fold Regulation	Comments	p-value
Acta1	1.1484		0.348955
Actn3	1.2707		0.370704
Acvr2b	1.1841		0.189932
Adipoq	1.8177		0.150452
Adrb2	1.1753		0.13472
Agrn	1.1747		0.119867
Akt1	1.0161		0.789373
Akt2	1.0621		0.370796
Atp2a1	-1.1337		0.241251
Bcl2	-1.9232		0.000895
Bmp4	1.0367		0.621046
Camk2g	1.088		0.4363
Capn2	-1.0192		0.808328
Capn3	2.8286		0.005035
Casp3	1.9314		0.098198
Cast	1.5104		0.019438
Cav1	1.4062		0.012189
Cav3	1.0251		0.749419
Cryab	1.3711		0.041543
Cs	-1.4963		0.064793
Ctnnb1	1.0866		0.365843
Dag1	-1.3607		0.001058
Des	1.1226		0.290991
Dmd	-1.0284		0.764818
Dmpk	-1.1435		0.244912
Dysf	-1.3003		0.05399
Fbxo32	1.1132		0.457859
Fgf2	-1.0162		0.769871
Foxo1	1.2441		0.149402
Foxo3	-1.0142		0.876507
Hdac5	1.1105		0.323886
Hk2	1.3905		0.004031
Igf1	-1.0453		0.630447
Igf2	1.0845		0.368626
Igfbp3	-1.1545		0.152214
Igfbp5	-1.2758		0.008243
Ikbkb	-1.0864		0.636737
Il1b	3.6826		0.000797
Il6	1.7387	B	0.060852
Lep	1.4735	B	0.348299
Lmna	1.1962		0.191579
Mapk1	1.7199		5.8e-05
Mapk14	1.2267		0.15018
Mapk3	1.6288		0.000815
Mapk8	1.5045		0.027951
Mb	1.007		0.843042
Mef2c	1.2413		0.115618
Mmp9	1.5259	A	0.360746
Mstn	1.4229		0.01628
Musk	-1.0124		0.905787
Myf5	1.7927		0.005561
Myf6	1.6485		0.003036
Myh1	1.1508		0.214509
Myh2	1.1477		0.338566
Myod1	1.91		0.000369
Myog	-1.0165		0.929713
Myot	-1.1251		0.609275
Neb	1.5217		0.018178
Nfkb1	1.0456		0.470103
Nos2	-2.728		0.0093
Pax3	-4.343	B	0.101577
Pax7	-1.1522		0.014681
Pdk4	2.209		0.004106
Pparg	1.6084		0.033843
Ppargc1a	1.1594		0.015911
Ppargc1b	1.3455		0.007215
Ppp3ca	1.2642		0.028048
Prkaa1	22.377		0.355898
Prkab2	1.5922		0.000543
Prkag1	1.3015		0.031486
Prkag3	-1.6191		0.001641
Rhoa	-1.8836		2e-05
Rps6kb1	-1.335		0.006426
Sgca	-1.0668		0.392239
Slc2a4	-1.0426		0.726811
Tgfb1	1.5148		0.000183
Tnf	1.2632	B	0.751904
Tnnc1	1.2666		0.159444
Tnni2	1.1467		0.199381
Tnnt1	1.3753		0.062635
Tnnt3	-1.0502		0.639146
Trim63	-1.1095		0.252239
Ttn	-1.0605		0.440421
Utrn	1.0387		0.570846
Actb	-10.3747		0.815528
B2m	1.5174		0.046248
Gapdh	1.4886		0.000413
Gusb	1.6839		2.1e-05
Hsp90ab1	1		0
MGDC	-1.1307	B	0.162647
RTC	1.7944		0.000155
RTC	1.828		6.5e-05
RTC	1.6959		0.000766
PPC	-1.2295		0.05138
PPC	-1.2218		0.056276
PPC	-1.4005		0.025015

### Sheet: Fn14 KO_triceps
	Up-Down Regulation (comparing to control group)
	Group 1
Symbol	Fold Regulation	Comments	p-value
Acta1	1.0516	OKAY	0.433357
Actn3	-1.1603	OKAY	0.127006
Acvr2b	1.3704	OKAY	0.008973
Adipoq	1.056	OKAY	0.592781
Adrb2	1.0042	OKAY	0.896202
Agrn	-1.1165	OKAY	0.170425
Akt1	1.0508	OKAY	0.194974
Akt2	1.0448	OKAY	0.25272
Atp2a1	-1.2853	OKAY	0.001415
Bcl2	1.0584	OKAY	0.545225
Bmp4	1.1008	OKAY	0.082528
Camk2g	-1.0418	OKAY	0.469507
Capn2	-1.0466	OKAY	0.299726
Capn3	-1.5853	OKAY	0.000405
Casp3	1.0064	OKAY	0.890066
Cast	1.0593	OKAY	0.082909
Cav1	-11.9315	OKAY	0.359991
Cav3	-1.1277	OKAY	0.153476
Cryab	1.3814	OKAY	0.010565
Cs	-1.2494	OKAY	0.024163
Ctnnb1	-1.0534	OKAY	0.107373
Dag1	-1.1823	OKAY	0.008415
Des	1.0203	OKAY	0.686069
Dmd	-1.0412	OKAY	0.481639
Dmpk	-1.4636	OKAY	0.000123
Dysf	-1.4549	OKAY	0.003392
Fbxo32	1.0421	OKAY	0.791608
Fgf2	-1.1723	OKAY	0.019691
Foxo1	-1.3142	OKAY	0.394784
Foxo3	1.0079	OKAY	0.806031
Hdac5	1.0998	OKAY	0.057611
Hk2	-1.1949	OKAY	0.192356
Igf1	-1.0271	OKAY	0.528968
Igf2	1.2703	OKAY	0.001453
Igfbp3	-1.0004	OKAY	0.967513
Igfbp5	-1.6343	OKAY	0.000135
Ikbkb	-1.0123	OKAY	0.86531
Il1b	1.1952	B	0.363673
Il6	1.616	B	0.15161
Lep	-2.4165	OKAY	0.010796
Lmna	-1.0199	OKAY	0.629314
Mapk1	-1.0332	OKAY	0.436167
Mapk14	-1.0329	OKAY	0.197217
Mapk3	1.0162	OKAY	0.688653
Mapk8	-1.0095	OKAY	0.63653
Mb	-1.3313	OKAY	0.001598
Mef2c	-1.1479	OKAY	0.02705
Mmp9	-1.2839	B	0.06873
Mstn	1.0412	OKAY	0.210292
Musk	-1.0212	OKAY	0.669806
Myf5	1.1885	OKAY	0.034894
Myf6	1.1221	OKAY	0.008823
Myh1	-1.5737	OKAY	0.001043
Myh2	-2.1583	OKAY	0.00018
Myod1	1.2595	OKAY	0.046953
Myog	-1.1635	OKAY	0.01084
Myot	1.0575	OKAY	0.325852
Neb	-1.071	OKAY	0.275295
Nfkb1	1.0198	OKAY	0.233703
Nos2	1.1676	OKAY	0.282039
Pax3	-2.8719	B	0.119299
Pax7	-1.1814	OKAY	0.001774
Pdk4	1.8326	OKAY	0.01063
Pparg	1.1995	OKAY	0.075415
Ppargc1a	-1.05	OKAY	0.200557
Ppargc1b	-1.2057	OKAY	0.062397
Ppp3ca	-1.0279	OKAY	0.552286
Prkaa1	-1.0259	OKAY	0.578411
Prkab2	-1.104	OKAY	0.107146
Prkag1	1.0199	OKAY	0.578256
Prkag3	-1.7401	OKAY	0.002101
Rhoa	1.0379	OKAY	0.367765
Rps6kb1	-1.1183	OKAY	0.012509
Sgca	-1.0114	OKAY	0.723617
Slc2a4	1.0146	OKAY	0.829808
Tgfb1	1.0664	OKAY	0.132292
Tnf	1.1932	B	0.958323
Tnnc1	1.2833	OKAY	0.032079
Tnni2	-1.1035	OKAY	0.039437
Tnnt1	1.1388	OKAY	0.072012
Tnnt3	-1.208	OKAY	0.010176
Trim63	-1.2008	OKAY	0.011607
Ttn	-1.1322	OKAY	0.023526
Utrn	1.0287	OKAY	0.134004
Actb	1	OKAY	0
B2m	-1.0036	OKAY	0.920442
Gapdh	-1.0215	OKAY	0.55569
Gusb	-1.0108	OKAY	0.675954
Hsp90ab1	1.1002	OKAY	0.072976
MGDC	1.0404	C	0.198233
RTC	-1.1015	OKAY	0.078611
RTC	-1.1242	OKAY	0.022998
RTC	-1.1107	OKAY	0.077563
PPC	1.0314	OKAY	0.45957
PPC	1.0402	OKAY	0.408761
PPC	1.0614	OKAY	0.227746

### Sheet: SMA_quad
		Up-Down Regulation (comparing to control group)
		Group 1
Position	Symbol	Fold Regulation	Comments	p-value
A01	Acta1	-1.01	OKAY	0.871214
A02	Actn3	-4.9417	OKAY	0
A03	Acvr2b	3.7598	OKAY	6.1e-05
A04	Adipoq	1.228	OKAY	0.653071
A05	Adrb2	1.5311	OKAY	0.04403
A06	Agrn	-2.6379	OKAY	0.000548
A07	Akt1	-1.5132	OKAY	0.011117
A08	Akt2	-1.0418	OKAY	0.686652
A09	Atp2a1	-1.3095	OKAY	0.006464
A10	Bcl2	1.2465	OKAY	0.254536
A11	Bmp4	-1.0225	OKAY	0.876499
A12	Camk2g	-1.3187	OKAY	0.022022
B01	Capn2	-1.9679	OKAY	0.000239
B02	Capn3	-3.1672	OKAY	0.013573
B03	Casp3	-2.5431	OKAY	5e-05
B04	Cast	1.1386	OKAY	0.233193
B05	Cav1	-6.0442	OKAY	0.000273
B06	Cav3	1.2659	OKAY	0.078452
B07	Cryab	1.386	OKAY	0.013894
B08	Cs	-1.2666	OKAY	0.311241
B09	Ctnnb1	-2.2927	OKAY	0.003004
B10	Dag1	-1.3575	OKAY	0.039065
B11	Des	1.1226	OKAY	0.173894
B12	Dmd	1.1567	OKAY	0.183286
C01	Dmpk	-2.8709	OKAY	0.000348
C02	Dysf	-1.8391	OKAY	0.000109
C03	Fbxo32	48.3613	OKAY	0.015585
C04	Fgf2	-1.0044	OKAY	0.900498
C05	Foxo1	2.6109	OKAY	0.066511
C06	Foxo3	3.1487	OKAY	0.008063
C07	Hdac5	1.3529	OKAY	0.010978
C08	Hk2	1.129	OKAY	0.352034
C09	Igf1	-2.3064	OKAY	0.001066
C10	Igf2	1.279	OKAY	0.106102
C11	Igfbp3	2.7619	OKAY	0.01972
C12	Igfbp5	-8.0095	OKAY	1.7e-05
D01	Ikbkb	-1.614	OKAY	0.00631
D02	Il1b	2.5608	B	0.358283
D03	Il6	5.6096	B	0.346117
D04	Lep	-12.4605	B	0.238983
D05	Lmna	-1.314	OKAY	0.040263
D06	Mapk1	-1.2199	OKAY	0.159872
D07	Mapk14	-1.2055	OKAY	0.114306
D08	Mapk3	-1.5561	OKAY	0.022843
D09	Mapk8	-1.0287	OKAY	0.733717
D10	Mb	-3.4067	OKAY	0.000154
D11	Mef2c	-2.2708	OKAY	0.001679
D12	Mmp9	-1.0636	OKAY	0.808919
E01	Mstn	-5.0013	OKAY	0.000419
E02	Musk	2.8386	OKAY	0.075218
E03	Myf5	-1.5649	OKAY	0.032175
E04	Myf6	1.0137	OKAY	0.831317
E05	Myh1	-3.0401	OKAY	8.7e-05
E06	Myh2	-4.5558	OKAY	6e-06
E07	Myod1	-3.9194	OKAY	9e-06
E08	Myog	-4.5016	OKAY	6.3e-05
E09	Myot	1.4134	OKAY	0.05848
E10	Neb	-1.884	OKAY	0.005335
E11	Nfkb1	-1.3179	OKAY	0.04115
E12	Nos2	-2.175	OKAY	0.024951
F01	Pax3	-3.1897	OKAY	0.00272
F02	Pax7	-2.4268	OKAY	0.000151
F03	Pdk4	5.3978	OKAY	0.055184
F04	Pparg	-1.4927	OKAY	0.374889
F05	Ppargc1a	1.2241	OKAY	0.170429
F06	Ppargc1b	-4.4037	OKAY	0.00031
F07	Ppp3ca	-1.4325	OKAY	0.01061
F08	Prkaa1	-1.4029	OKAY	0.005189
F09	Prkab2	-2.3021	OKAY	2.5e-05
F10	Prkag1	-1.1751	OKAY	0.203344
F11	Prkag3	-8.0475	OKAY	1.9e-05
F12	Rhoa	-1.6789	OKAY	0.003292
G01	Rps6kb1	-1.541	OKAY	0.012036
G02	Sgca	1.1981	OKAY	0.08
G03	Slc2a4	1.7998	OKAY	0.000991
G04	Tgfb1	-2.2299	OKAY	0.002655
G05	Tnf	-2.2062	B	0.596822
G06	Tnnc1	1.2317	OKAY	0.278041
G07	Tnni2	-1.6686	OKAY	0.000886
G08	Tnnt1	-1.1287	OKAY	0.644675
G09	Tnnt3	-1.699	OKAY	0.000909
G10	Trim63	7.0038	OKAY	0.045356
G11	Ttn	-1.8247	OKAY	0.000386
G12	Utrn	1.2726	OKAY	0.188858
H01	Actb	-2.727	OKAY	0.002396
H02	B2m	-2.6943	OKAY	0.000512
H03	Gapdh	1	OKAY	0
H04	Gusb	-2.051	OKAY	0.000184
H05	Hsp90ab1	-1.2086	OKAY	0.105183
H06	MGDC	-1.0612	C	0.481571
H07	RTC	-1.0985	OKAY	0.195115
H08	RTC	-1.0686	OKAY	0.319743
H09	RTC	-1.0538	OKAY	0.502372
H10	PPC	-1.0229	OKAY	0.675949
H11	PPC	-1.0706	OKAY	0.442623
H12	PPC	-1.0197	OKAY	0.715878

### Sheet: Tweak KO_quad
Symbol	Up-Down Regulation (comparing to control group)
	Group 1
	Fold Regulation	Comments	p-value
Acta1	-1.0985		0.212642
Actn3	-1.3462		0.09375
Acvr2b	1.1492		0.429601
Adipoq	1.3186		0.467732
Adrb2	-1.1847		0.099353
Agrn	-1.4611		0.127453
Akt1	-1.3076		0.257658
Akt2	-1.0224		0.966206
Atp2a1	-1.1484		0.086676
Bcl2	-1.7353		0.017521
Bmp4	-1.2003		0.063179
Camk2g	-1.8059		0.000917
Capn2	-1.1748		0.144842
Capn3	2.003		0.01815
Casp3	1.0291		0.631798
Cast	1.0101		0.774409
Cav1	1.0505		0.346763
Cav3	-1.1151		0.064603
Cryab	-1.0038		0.978889
Cs	-2.4821		0.001563
Ctnnb1	-1.0243		0.798123
Dag1	-1.4885		0.001277
Des	-1.1781		0.055945
Dmd	-1.1412		0.194102
Dmpk	-1.4783		0.10098
Dysf	-1.7336		0.01604
Fbxo32	-1.1124		0.658162
Fgf2	-1.0659		0.558312
Foxo1	1.066		0.399272
Foxo3	-1.2239		0.055125
Hdac5	-1.0185		0.901417
Hk2	-1.1696		0.047247
Igf1	-1.0095		0.842657
Igf2	-1.1098		0.252291
Igfbp3	-1.5033		0.010013
Igfbp5	-1.3865		0.179392
Ikbkb	-1.2677		0.219372
Il1b	2.3174		0.013791
Il6	1.8575	B	0.065959
Lep	1.542	B	0.301979
Lmna	-1.3048		0.155783
Mapk1	1.2269		0.011783
Mapk14	-1.0523		0.812935
Mapk3	1.1218		0.278498
Mapk8	1.1386		0.083299
Mb	-1.3235		0.226147
Mef2c	1.2449		0.030275
Mmp9	-1.0219		0.754467
Mstn	1.7453		9.4e-05
Musk	1.0937		0.412471
Myf5	1.2285		0.166943
Myf6	1.4051		0.006745
Myh1	1.0182		0.772886
Myh2	1.1963		0.151098
Myod1	1.1612		0.080068
Myog	-1.1334		0.169219
Myot	-1.5678		0.000147
Neb	1.1745		0.002835
Nfkb1	-1.1033		0.191591
Nos2	-3.3039		0.005741
Pax3	-3.2871		0.002965
Pax7	-1.3292		0.099075
Pdk4	1.5978		0.003346
Pparg	1.0522		0.701874
Ppargc1a	1.08		0.502329
Ppargc1b	1.1183		0.217139
Ppp3ca	1.0496		0.543016
Prkaa1	1.9325		0.213904
Prkab2	1.6134		0.017365
Prkag1	1.1562		0.075979
Prkag3	-1.6346		0.006477
Rhoa	-1.8808		1e-06
Rps6kb1	-1.4257		0.000143
Sgca	1.1251		0.101187
Slc2a4	-1.4145		0.021791
Tgfb1	1.1395		0.21322
Tnf	1.1197	B	0.736114
Tnnc1	-1.1834		0.747517
Tnni2	-1.0281		0.629288
Tnnt1	-1.0296		0.898189
Tnnt3	-1.0638		0.372707
Trim63	-1.0585		0.379832
Ttn	-1.2861		0.001181
Utrn	1.0661		0.498863
Actb	1.1116		0.300174
B2m	1.6195		0.111552
Gapdh	1.4226		0.000588
Gusb	1.3736		0.001563
Hsp90ab1	1		0
MGDC	-1.008	C	0.979493
RTC	2.235		0.000379
RTC	2.0837		0.000217
RTC	2.0446		0.001307
PPC	-1.0889		0.510551
PPC	-1.0846		0.44636
PPC	-1.1975		0.079894

### Sheet: Fn14 KO_quad
	Up-Down Regulation (comparing to control group)
	Group 1
Symbol	Fold Regulation	Comments	p-value
Acta1	-1.1128	OKAY	0.141758
Actn3	-1.2381	OKAY	0.064991
Acvr2b	1.3118	OKAY	0.036335
Adipoq	1.3379	OKAY	0.456187
Adrb2	1.0025	OKAY	0.959836
Agrn	-1.0182	OKAY	0.741182
Akt1	1.0549	OKAY	0.485258
Akt2	1.1129	OKAY	0.178842
Atp2a1	-1.1945	OKAY	0.056774
Bcl2	1.2105	OKAY	0.024527
Bmp4	1.1449	OKAY	0.002362
Camk2g	-1.0584	OKAY	0.199103
Capn2	-1.0301	OKAY	0.593906
Capn3	-1.8299	OKAY	0.008085
Casp3	-1.0129	OKAY	0.890706
Cast	1.0083	OKAY	0.918306
Cav1	1.0206	OKAY	0.702234
Cav3	-1.0463	OKAY	0.366862
Cryab	1.2332	OKAY	0.000616
Cs	-1.0426	OKAY	0.735044
Ctnnb1	-1.0421	OKAY	0.485116
Dag1	-1.1416	OKAY	0.003343
Des	1.0384	OKAY	0.446954
Dmd	-1.008	OKAY	0.891514
Dmpk	-1.3188	OKAY	0.005652
Dysf	-1.194	OKAY	0.060104
Fbxo32	1.2302	OKAY	0.179445
Fgf2	-1.0006	OKAY	0.986354
Foxo1	1.0998	OKAY	0.262046
Foxo3	1.1051	OKAY	0.12292
Hdac5	1.0782	OKAY	0.18054
Hk2	-1.1436	OKAY	0.110656
Igf1	1.0214	OKAY	0.672627
Igf2	1.1008	OKAY	0.065197
Igfbp3	1.0004	OKAY	0.994706
Igfbp5	-1.2813	OKAY	0.006583
Ikbkb	1	OKAY	0.959697
Il1b	1.1628	B	0.602225
Il6	1.9579	B	0.152007
Lep	-2.0024	B	0.877147
Lmna	-1.0251	OKAY	0.770025
Mapk1	1.007	OKAY	0.903518
Mapk14	-1.0744	OKAY	0.198594
Mapk3	1.0289	OKAY	0.682643
Mapk8	-1.0475	OKAY	0.583823
Mb	-1.2241	OKAY	0.136422
Mef2c	-1.1276	OKAY	0.064314
Mmp9	-2.0853	A	0.197054
Mstn	-1.0616	OKAY	0.493089
Musk	1.0731	OKAY	0.177374
Myf5	1.1871	OKAY	0.066839
Myf6	1.0713	OKAY	0.271943
Myh1	-1.5996	OKAY	0.000486
Myh2	-2.1183	OKAY	0.004811
Myod1	-1.0321	OKAY	0.529736
Myog	-1.2378	OKAY	0.007896
Myot	1.0055	OKAY	0.876917
Neb	-1.2067	OKAY	0.072938
Nfkb1	1.0172	OKAY	0.641398
Nos2	1.3848	OKAY	0.321605
Pax3	-1.1527	B	0.742175
Pax7	-1.1247	OKAY	0.115394
Pdk4	1.9628	OKAY	0.006922
Pparg	1.2713	OKAY	0.422152
Ppargc1a	-1.0571	OKAY	0.358598
Ppargc1b	-1.1935	OKAY	0.040743
Ppp3ca	-1.1463	OKAY	0.047549
Prkaa1	-1.0324	OKAY	0.372342
Prkab2	-1.1277	OKAY	0.180351
Prkag1	-1.0054	OKAY	0.978719
Prkag3	-1.6521	OKAY	0.005939
Rhoa	1.0014	OKAY	0.99794
Rps6kb1	-1.1078	OKAY	0.027897
Sgca	-1.0808	OKAY	0.241905
Slc2a4	-1.0239	OKAY	0.653513
Tgfb1	1.0227	OKAY	0.715529
Tnf	2.1817	B	0.053524
Tnnc1	1.5401	OKAY	0.032563
Tnni2	-1.2386	OKAY	0.020682
Tnnt1	1.3434	OKAY	0.061171
Tnnt3	-1.2888	OKAY	0.007351
Trim63	-1.1949	OKAY	0.013992
Ttn	-1.1965	OKAY	0.01243
Utrn	1.0963	OKAY	0.193863
Actb	1.0141	OKAY	0.832078
B2m	1.1608	OKAY	0.132397
Gapdh	-1.0807	OKAY	0.000356
Gusb	-1.1055	OKAY	0.304716
Hsp90ab1	1.0896	OKAY	0.000368
MGDC	1.0686	C	0.468201
RTC	-1.0082	OKAY	0.831604
RTC	-1.0275	OKAY	0.640653
RTC	-1.0615	OKAY	0.535759
PPC	1.1303	OKAY	0.056613
PPC	1.1305	OKAY	0.059325
PPC	1.1401	OKAY	0.037016
