## Supplementary File 2 for "Dysregulation of the Tweak/Fn14 pathway in skeletal muscle of spinal muscular atrophy mice"

### Sheet: SMA_triceps
	Up-Down Regulation (comparing to control group)
	Group 1
Symbol	Fold Regulation	Comments	p-value
Acly	-1.5733	OKAY	1e-06
Aco1	-1.031	OKAY	0.767553
Aco2	1.0776	OKAY	0.125297
Agl	1.0982	OKAY	0.275709
Aldoa	-1.3242	OKAY	5.6e-05
Aldob	3.3868	OKAY	0.013028
Aldoc	-1.2217	B	0.371162
Bpgm	-1.9022	OKAY	0.00075
Cs	1.0172	OKAY	0.822477
Dlat	-1.1442	OKAY	0.119394
Dld	1.0215	OKAY	0.409464
Dlst	-1.4834	OKAY	0.000409
Eno1	-2.8937	OKAY	0
Eno2	-1.5742	OKAY	0.000565
Eno3	-2.3624	OKAY	1e-06
Fbp1	-1.2103	B	0.335386
Fbp2	1.3862	OKAY	0.002522
Fh1	-1.2988	OKAY	0.002491
G6pc	4.0609	OKAY	0.001288
G6pc3	-1.4443	OKAY	5e-05
G6pdx	-1.46	OKAY	0.000554
Galm	-1.0781	OKAY	0.494137
Gapdhs	-1.1597	B	0.584961
Gbe1	1.2158	OKAY	0.001826
Gck	27.7927	A	0.002298
Gpi1	1.0077	OKAY	0.678761
Gsk3a	1.1896	OKAY	0.000324
Gsk3b	-1.2192	OKAY	0.000269
Gys1	1.2136	OKAY	0.185547
Gys2	6.0707	OKAY	0.000587
H6pd	1.2995	OKAY	0.007687
Hk2	1.5631	OKAY	2.8e-05
Hk3	-2.8931	A	2.3e-05
Idh1	2.0018	OKAY	0.000234
Idh2	2.0997	OKAY	2e-06
Idh3a	-1.3412	OKAY	0.014566
Idh3b	-1.2006	OKAY	0.00032
Idh3g	-1.0084	OKAY	0.739984
Mdh1	-1.0284	OKAY	0.895987
Mdh1b	1.0357	C	0.497825
Mdh2	-1.4655	OKAY	0.00016
Ogdh	-1.184	OKAY	0.032659
Pck1	21.892	OKAY	8e-06
Pck2	-1.0396	OKAY	0.727881
Pcx	2.1641	OKAY	0.000971
Pdha1	1.0684	OKAY	0.091681
Pdhb	-1.2825	OKAY	0.000534
Pdk1	1.4077	OKAY	0.004209
Pdk2	1.0204	OKAY	0.726718
Pdk3	-1.0358	OKAY	0.671808
Pdk4	7.4434	OKAY	0.002676
Pdp2	2.2071	OKAY	8.2e-05
Pdpr	1.1329	OKAY	0.006377
Pfkl	-1.3403	OKAY	0.002443
Pgam2	-3.1117	OKAY	9e-06
Pgk1	-1.7093	OKAY	4.1e-05
Pgk2	1.0357	C	0.497825
Pgm1	-1.2773	OKAY	0.045413
Pgm2	-1.8189	OKAY	0.000198
Pgm3	-1.9514	OKAY	7.4e-05
Phka1	-1.1834	OKAY	0.004901
Phkb	-1.6433	OKAY	0.000159
Phkg1	-2.8736	OKAY	2e-06
Phkg2	1.0159	OKAY	0.573337
Pklr	1.5849	B	0.081567
Prps1	1.0001	OKAY	0.978277
Prps1l1	2.388	B	0.116504
Prps2	-3.9878	OKAY	4.9e-05
Pygl	2.5777	OKAY	2e-05
Pygm	-1.2185	OKAY	0.002346
Rbks	-1.0124	OKAY	0.920304
Rpe	-1.5374	OKAY	2.9e-05
Rpia	-1.9441	OKAY	7e-06
Sdha	-1.2686	OKAY	0.001499
Sdhb	-1.3942	OKAY	0.00025
Sdhc	-1.3301	OKAY	0.000128
Sdhd	-1.1761	OKAY	0.249315
Sucla2	-1.3585	OKAY	0.000628
Suclg1	2.2377	OKAY	0.205003
Suclg2	-1.1926	OKAY	0.002203
Taldo1	-2.0792	OKAY	0.000298
Tkt	-1.3192	OKAY	0.022476
Tpi1	-1.8595	OKAY	0.000342
Ugp2	1.2294	OKAY	0.162359
Actb	-1.9423	OKAY	0
B2m	-1.7732	OKAY	0.000338
Gapdh	1.0069	OKAY	0.775253
Gusb	-2.2411	OKAY	1e-06
Hsp90ab1	-1.0079	OKAY	0.800084
MGDC	1.0357	C	0.497825
RTC	-1.022	OKAY	0.688872
RTC	-1.0072	OKAY	0.87587
RTC	-1.0018	OKAY	0.958495
PPC	1.1246	OKAY	0.09868
PPC	1.1038	OKAY	0.135564
PPC	1.0724	OKAY	0.309237

### Sheet: Tweak KO_triceps
Symbol	Up-Down Regulation (comparing to control group)
	Group 1
	Fold Regulation	Comments	p -value
Acly	1.0254		0.811507
Aco1	-1.2229		0.056415
Aco2	-1.1429		0.259777
Agl	-1.1015		0.290948
Aldoa	-1.1628		0.032396
Aldob	-1.8314		0.039996
Aldoc	1.0365	B	0.907518
Bpgm	1.1592		0.309111
Cs	1.4501		0.039414
Dlat	-1.367		0.044344
Dld	-1.0184		0.960022
Dlst	-1.5512		0.009639
Eno1	-1.2553		0.012037
Eno2	-2.7698		0.000718
Eno3	1.1657		0.213876
Fbp1	-2.4069		0.009446
Fbp2	1.4036		0.004574
Fh1	-1.2603		0.044285
G6pc	-5.405		0.001112
G6pc3	1.0944		0.453005
G6pdx	-1.0062		0.890983
Galm	-1.0567		0.843022
Gapdhs	-8.447		0.000253
Gbe1	-1.0939		0.545943
Gck	2.384	B	0.224513
Gpi1	-1.3617		0.021296
Gsk3a	-1.2644		0.011038
Gsk3b	-1.0138		0.95628
Gys1	-1.0275		0.819818
Gys2	-1.0877	B	0.695019
H6pd	-1.1805		0.043927
Hk2	-1.0442		0.900057
Hk3	1.2334		0.087807
Idh1	-1.1285		0.016217
Idh2	1.012		0.849376
Idh3a	-1.2728		0.007865
Idh3b	1.0479		0.592451
Idh3g	-1.0721		0.649343
Mdh1	-1.11		0.37662
Mdh1b	-1.0249	B	0.871018
Mdh2	-1.0732		0.552723
Ogdh	-1.3354		0.001844
Pck1	-1.2255		0.746283
Pck2	-1.4005		0.008678
Pcx	-1.3721		0.159192
Pdha1	-1.1421		0.040785
Pdhb	-1.1967		0.108342
Pdk1	1.1797		0.260816
Pdk2	-1.2559		0.308877
Pdk3	-1.0334		0.57347
Pdk4	1.7597		0.03066
Pdp2	-1.3965		0.136837
Pdpr	-1.2437		0.254232
Pfkl	-1.2434		0.074599
Pgam2	-1.0209		0.747737
Pgk1	-1.1699		0.049145
Pgk2	-1.067	C	0.663381
Pgm1	1.5236		0.215271
Pgm2	-1.1044		0.195192
Pgm3	-1.0978		0.272976
Phka1	-1.077		0.628966
Phkb	1.0003		0.985937
Phkg1	-1.2534		0.085588
Phkg2	-1.1102		0.411037
Pklr	-2.8044	B	0.127359
Prps1	1.0091		0.883309
Prps1l1	-2.1878	B	0.217739
Prps2	-1.267		0.263982
Pygl	1.1271		0.383427
Pygm	-1.2241		0.071883
Rbks	-1.0321		0.648481
Rpe	-1.0217		0.731993
Rpia	-1.294		0.007645
Sdha	-1.2617		0.092878
Sdhb	1.1241		0.394435
Sdhc	-1.0732		0.489087
Sdhd	-1.2796		0.062313
Sucla2	-1.1036		0.266321
Suclg1	-1.3936		0.202155
Suclg2	1.002		0.894466
Taldo1	1.2324		0.324854
Tkt	-1.1564		0.03097
Tpi1	-1.1275		0.24378
Ugp2	1.1586		0.236284
Actb	1		0
B2m	1.4757		0.120355
Gapdh	-1.2285		0.073402
Gusb	-4.7028		0.809574
Hsp90ab1	-1.0266		0.842161
MGDC	-1.0902	B	0.573436
RTC	2.0163		0.000149
RTC	1.9551		0.000167
RTC	1.7777		0.00095
PPC	1.2905		0.226271
PPC	1.2712		0.215532
PPC	-1.0608		0.634939

### Sheet: Fn14 KO_triceps
	Up-Down Regulation (comparing to control group)
	Group 1
Symbol	Fold Regulation	Comments	p-value
Acly	-1.0704	OKAY	0.10369
Aco1	-1.107	OKAY	0.01348
Aco2	-1.0793	OKAY	0.046444
Agl	-1.1945	OKAY	0.037286
Aldoa	1.0546	OKAY	0.102691
Aldob	-1.5636	OKAY	0.041065
Aldoc	1.0026	B	0.852865
Bpgm	1.2307	OKAY	0.007242
Cs	1.1544	OKAY	0.270613
Dlat	-1.0838	OKAY	0.007741
Dld	1.0037	OKAY	0.904957
Dlst	-1.1593	OKAY	0.000992
Eno1	-1.2057	OKAY	0.001592
Eno2	-1.1822	OKAY	0.277927
Eno3	1.1155	OKAY	0.106925
Fbp1	-1.3012	B	0.178009
Fbp2	1.6462	OKAY	0.003035
Fh1	-1.11	OKAY	0.011675
G6pc	-2.1652	OKAY	0.006434
G6pc3	-1.0805	OKAY	0.206333
G6pdx	1.0125	OKAY	0.829208
Galm	-1.1098	OKAY	0.132694
Gapdhs	-2.3961	OKAY	0.006529
Gbe1	-1.1649	OKAY	0.00362
Gck	1.2955	B	0.289929
Gpi1	-1.1054	OKAY	0.020675
Gsk3a	1.0258	OKAY	0.651727
Gsk3b	1.003	OKAY	0.892891
Gys1	-1.1239	OKAY	0.104128
Gys2	-1.0664	B	0.460063
H6pd	1.0633	OKAY	0.427231
Hk2	-1.0007	OKAY	0.974564
Hk3	1.1209	A	0.098977
Idh1	-1.2497	OKAY	0.014911
Idh2	1.0367	OKAY	0.506751
Idh3a	-1.0994	OKAY	0.022547
Idh3b	-1.1227	OKAY	0.017864
Idh3g	-1.0818	OKAY	0.066332
Mdh1	-1.1411	OKAY	0.001777
Mdh1b	-1.0401	C	0.651124
Mdh2	-1.1341	OKAY	0.0046
Ogdh	-1.0914	OKAY	0.009317
Pck1	1.4137	OKAY	0.25227
Pck2	-1.0822	OKAY	0.146214
Pcx	-1.1989	OKAY	0.037147
Pdha1	-1.1094	OKAY	0.005985
Pdhb	-1.1293	OKAY	0.000717
Pdk1	1.1067	OKAY	0.079406
Pdk2	-1.0627	OKAY	0.057857
Pdk3	1.0305	OKAY	0.537021
Pdk4	1.6982	OKAY	0.017988
Pdp2	-1.3526	OKAY	0.05198
Pdpr	-1.092	OKAY	0.114638
Pfkl	-1.164	OKAY	0.061057
Pgam2	-1.1192	OKAY	0.057669
Pgk1	-1.1129	OKAY	0.006326
Pgk2	-1.0401	C	0.651124
Pgm1	1.1076	OKAY	0.204976
Pgm2	-1.0385	OKAY	0.204042
Pgm3	-1.0613	OKAY	0.276571
Phka1	-1.098	OKAY	0.204402
Phkb	-1.0038	OKAY	0.882385
Phkg1	-1.1415	OKAY	0.043663
Phkg2	-1.0456	OKAY	0.393901
Pklr	-1.2526	B	0.45885
Prps1	-1.004	OKAY	0.86784
Prps1l1	1.9217	B	0.322023
Prps2	-1.0299	OKAY	0.607727
Pygl	1.0172	OKAY	0.720793
Pygm	-1.0325	OKAY	0.37484
Rbks	-1.1793	OKAY	0.006749
Rpe	-1.057	OKAY	0.1613
Rpia	-1.0331	OKAY	0.266714
Sdha	-1.1117	OKAY	0.050748
Sdhb	-1.1173	OKAY	0.007272
Sdhc	-1.0572	OKAY	0.079326
Sdhd	-1.2031	OKAY	0.001321
Sucla2	-1.1504	OKAY	0.001115
Suclg1	13.4392	OKAY	0.592713
Suclg2	-1.1278	OKAY	0.017455
Taldo1	1.1475	OKAY	0.221267
Tkt	-1.006	OKAY	0.916262
Tpi1	1.0039	OKAY	0.889662
Ugp2	1.4169	OKAY	0.05466
Actb	1.0273	OKAY	0.173177
B2m	-1.0413	OKAY	0.453338
Gapdh	-1.0245	OKAY	0.16846
Gusb	-1.0272	OKAY	0.681102
Hsp90ab1	1.0738	OKAY	0.057716
MGDC	-1.0401	C	0.651124
RTC	-1.1555	OKAY	0.088556
RTC	-1.1289	OKAY	0.152855
RTC	-1.1505	OKAY	0.133751
PPC	1.1752	OKAY	0.239309
PPC	1.1197	OKAY	0.440104
PPC	1.129	OKAY	0.371539

### Sheet: SMA_quad
	Up-Down Regulation (comparing to control group)
	Group 1
Symbol	Fold Regulation	Comments	p-value
Acly	-1.7538	OKAY	0.000301
Aco1	-1.3095	OKAY	0.051418
Aco2	-1.0297	OKAY	0.354111
Agl	1.0935	OKAY	0.108244
Aldoa	-1.4296	OKAY	3.6e-05
Aldob	2.6705	OKAY	0.021044
Aldoc	1.1968	B	0.187973
Bpgm	-1.299	OKAY	0.027796
Cs	-1.1776	OKAY	0.01084
Dlat	-1.3475	OKAY	0.000162
Dld	-1.1474	OKAY	0.003317
Dlst	-1.7555	OKAY	1e-06
Eno1	-2.8182	OKAY	0
Eno2	-1.8342	OKAY	0.001322
Eno3	-2.0235	OKAY	6e-06
Fbp1	-1.6405	B	0.068606
Fbp2	1.5193	OKAY	0.000348
Fh1	-1.4732	OKAY	3.3e-05
G6pc	-1.0438	B	0.948576
G6pc3	-1.5914	OKAY	7e-06
G6pdx	-1.8254	OKAY	0.034862
Galm	-1.2745	OKAY	0.058488
Gapdhs	-2.2205	OKAY	0.012667
Gbe1	1.2557	OKAY	0.014771
Gck	13.8202	OKAY	0.027661
Gpi1	-1.0032	OKAY	0.876321
Gsk3a	-1.0056	OKAY	0.922607
Gsk3b	-1.0979	OKAY	0.273009
Gys1	-1.244	OKAY	0.179331
Gys2	-1.3602	B	0.509344
H6pd	1.1212	OKAY	0.406851
Hk2	1.2362	OKAY	0.060148
Hk3	-1.6055	A	0.021562
Idh1	1.2109	OKAY	0.245516
Idh2	1.5195	OKAY	0.002732
Idh3a	-1.6021	OKAY	6.3e-05
Idh3b	-1.3376	OKAY	3e-05
Idh3g	-1.2067	OKAY	0.009574
Mdh1	-1.2663	OKAY	0.008254
Mdh1b	-1.0235	C	0.468442
Mdh2	-1.544	OKAY	5e-06
Ogdh	-1.295	OKAY	6.8e-05
Pck1	1.0278	OKAY	0.907895
Pck2	-1.5782	OKAY	0.023631
Pcx	-1.2503	OKAY	0.376717
Pdha1	-1.1915	OKAY	0.029091
Pdhb	-1.5899	OKAY	6e-06
Pdk1	1.2953	OKAY	0.013382
Pdk2	-1.2706	OKAY	0.045182
Pdk3	1.585	OKAY	0.000209
Pdk4	5.3286	OKAY	0.038343
Pdp2	-1.0101	OKAY	0.987373
Pdpr	-1.0299	OKAY	0.573345
Pfkl	-1.8003	OKAY	0.033611
Pgam2	-2.4225	OKAY	4.9e-05
Pgk1	-1.7605	OKAY	0
Pgk2	-1.0235	C	0.468442
Pgm1	-1.5152	OKAY	0.051572
Pgm2	-1.8868	OKAY	3e-06
Pgm3	-2.0514	OKAY	1.2e-05
Phka1	-1.1383	OKAY	0.012665
Phkb	-1.7377	OKAY	1e-06
Phkg1	-2.3982	OKAY	6e-06
Phkg2	1.017	OKAY	0.759016
Pklr	-1.3476	B	0.132983
Prps1	-1.3954	OKAY	0.000423
Prps1l1	1.1866	B	0.57225
Prps2	-3.5214	OKAY	0.000288
Pygl	1.1457	OKAY	0.493807
Pygm	-1.2577	OKAY	0.000493
Rbks	-1.0203	OKAY	0.873549
Rpe	-1.7476	OKAY	6.8e-05
Rpia	-1.805	OKAY	2.5e-05
Sdha	-1.4776	OKAY	4.1e-05
Sdhb	-1.6598	OKAY	2e-06
Sdhc	-1.5213	OKAY	3e-06
Sdhd	-1.614	OKAY	0.000167
Sucla2	-1.5172	OKAY	1.5e-05
Suclg1	-1.1767	OKAY	0.267305
Suclg2	-1.5735	OKAY	1.2e-05
Taldo1	-3.1979	OKAY	1.4e-05
Tkt	-2.1102	OKAY	0.068325
Tpi1	-1.8225	OKAY	6e-06
Ugp2	1.1956	OKAY	0.03726
Actb	-2.1246	OKAY	1.4e-05
B2m	-2.569	OKAY	4.6e-05
Gapdh	1	OKAY	0
Gusb	-2.0041	OKAY	5.3e-05
Hsp90ab1	-1.0807	OKAY	0.120443
MGDC	-1.0235	C	0.468442
RTC	1.0726	OKAY	0.081115
RTC	1.1013	OKAY	0.052987
RTC	1.0863	OKAY	0.054168
PPC	-1.0606	OKAY	0.301043
PPC	-1.0396	OKAY	0.424692
PPC	1.0133	OKAY	0.768019

### Sheet: Tweak KO_quad
Symbol	Up-Down Regulation (comparing to control group)
	Group 1
	Fold Regulation	Comments	p-value
Acly	-1.5216		0.020455
Aco1	-1.4443		0.003914
Aco2	-1.2048		0.019343
Agl	-1.2922		0.021936
Aldoa	-1.0409		0.71526
Aldob	-1.2365	B	0.365691
Aldoc	1.0928	B	0.579292
Bpgm	1.0902		0.363336
Cs	-1.1325		0.403556
Dlat	-1.2403		0.060219
Dld	1.0652		0.440594
Dlst	-1.4384		0.000389
Eno1	-1.6093		0.000595
Eno2	-1.7431		0.017412
Eno3	1.0546		0.665149
Fbp1	1.0306	B	0.978323
Fbp2	1.1968		0.255906
Fh1	-1.2335		0.101427
G6pc	-1.3753	B	0.213689
G6pc3	-1.1295		0.540179
G6pdx	-1.266		0.384861
Galm	-1.3239		0.093891
Gapdhs	-3.4733		0.029296
Gbe1	-1.648		0.002807
Gck	-1.6056	B	0.226924
Gpi1	-1.0494		0.70929
Gsk3a	-1.2883		0.017443
Gsk3b	-1.1322		0.186727
Gys1	-1.0448		0.627476
Gys2	-1.2815	B	0.977603
H6pd	-1.5745		0.016364
Hk2	-1.806		0.00207
Hk3	1.0093		0.862941
Idh1	-1.229		0.502684
Idh2	1.0074		0.933674
Idh3a	-1.288		0.023111
Idh3b	-1.1462		0.018887
Idh3g	-1.0498		0.625284
Mdh1	1.0147		0.781562
Mdh1b	-1.166	B	0.231131
Mdh2	-1.0612		0.568095
Ogdh	-1.4183		0.011564
Pck1	-2.6509		0.414859
Pck2	1.0187		0.799608
Pcx	-1.2727		0.606146
Pdha1	-1.2258		0.009299
Pdhb	-1.0027		0.97309
Pdk1	-1.2162		0.070525
Pdk2	1.4653		0.027613
Pdk3	-1.1971		0.034072
Pdk4	1.556		0.006172
Pdp2	-1.7498		0.000109
Pdpr	-1.2519		0.001435
Pfkl	-1.699		0.00477
Pgam2	1.1079		0.464283
Pgk1	1.024		0.781136
Pgk2	-1.049	C	0.384861
Pgm1	1.0105		0.885922
Pgm2	-1.0746		0.591316
Pgm3	-1.1155		0.377266
Phka1	-1.2254		0.169452
Phkb	1.2089		0.174478
Phkg1	-1.0481		0.601212
Phkg2	1.0927		0.409573
Pklr	2.2998	B	0.314643
Prps1	-1.0177		0.878969
Prps1l1	-1.4068	B	0.613738
Prps2	1.0774		0.378421
Pygl	1.1376		0.14905
Pygm	-1.1388		0.045356
Rbks	1.2459		0.050811
Rpe	-1.3442		0.002526
Rpia	-1.1357		0.018424
Sdha	-1.2915		0.001494
Sdhb	1.034		0.58925
Sdhc	-1.0043		0.934198
Sdhd	-1.0582		0.23297
Sucla2	-1.0231		0.906541
Suclg1	1.4836		0.009389
Suclg2	-1.1452		0.234764
Taldo1	-1.1717		0.105969
Tkt	-1.0742		0.80725
Tpi1	-1.2697		0.011066
Ugp2	-1.098		0.335355
Actb	-1.1152		0.225536
B2m	2.1837		0.028327
Gapdh	-1.1346		0.183633
Gusb	1.2022		0.077012
Hsp90ab1	1		0
MGDC	-1.049	C	0.384861
RTC	1.8479		0.000163
RTC	1.8318		1.7e-05
RTC	1.7298		0.000359
PPC	1.1019		0.373508
PPC	1.163		0.146516
PPC	-1.0822		0.639382

### Sheet: Fn14 KO_quad
	Up-Down Regulation (comparing to control group)
	Group 1
Symbol	Fold Regulation	Comments	p-value
Acly	-1.0429	OKAY	0.361203
Aco1	-1.1144	OKAY	0.092401
Aco2	-1.1236	OKAY	0.003888
Agl	-1.369	OKAY	0.008801
Aldoa	-1.0705	OKAY	0.393221
Aldob	1.2495	B	0.29952
Aldoc	1.1999	B	0.384697
Bpgm	1.0232	OKAY	0.709779
Cs	-1.3398	OKAY	0.020104
Dlat	-1.2028	OKAY	0.006517
Dld	-1.1664	OKAY	0.01175
Dlst	-1.2472	OKAY	0.000422
Eno1	-1.3798	OKAY	0.000748
Eno2	1.0736	OKAY	0.528867
Eno3	-1.1428	OKAY	0.103915
Fbp1	1.2969	B	0.298564
Fbp2	1.4564	OKAY	0.00028
Fh1	-1.1362	OKAY	0.010963
G6pc	1.5425	B	0.3274
G6pc3	-1.1299	OKAY	0.294221
G6pdx	-1.0346	OKAY	0.791658
Galm	-1.0528	OKAY	0.528234
Gapdhs	1.1652	B	0.764196
Gbe1	-1.3664	OKAY	0.00073
Gck	1.0038	B	0.907247
Gpi1	-1.2188	OKAY	0.009133
Gsk3a	-1.1157	OKAY	0.005496
Gsk3b	-1.0688	OKAY	0.223755
Gys1	-1.1948	OKAY	0.004786
Gys2	-1.3668	B	0.238129
H6pd	-1.1341	OKAY	0.060305
Hk2	-1.2961	OKAY	0.006129
Hk3	1.1564	OKAY	0.414037
Idh1	-1.1298	OKAY	0.080829
Idh2	1.056	OKAY	0.123066
Idh3a	-1.3412	OKAY	0.002972
Idh3b	-1.1815	OKAY	0.001146
Idh3g	-1.1698	OKAY	0.014806
Mdh1	-1.1758	OKAY	0.001194
Mdh1b	-1.1572	OKAY	0.011225
Mdh2	-1.1584	OKAY	0.01392
Ogdh	-1.2062	OKAY	0.010753
Pck1	1.3372	OKAY	0.50952
Pck2	1.0442	OKAY	0.458085
Pcx	-1.0442	OKAY	0.93269
Pdha1	-1.2056	OKAY	0.006742
Pdhb	-1.1962	OKAY	0.000169
Pdk1	-1.1415	OKAY	0.018587
Pdk2	-1.0098	OKAY	0.894238
Pdk3	-1.0323	OKAY	0.532368
Pdk4	1.7406	OKAY	0.003824
Pdp2	-1.3789	OKAY	0.022044
Pdpr	-1.237	OKAY	0.062464
Pfkl	-1.2159	OKAY	0.003577
Pgam2	-1.2456	OKAY	0.009988
Pgk1	-1.3544	OKAY	0.006063
Pgk2	-1.1348	C	0.013429
Pgm1	-1.0969	OKAY	0.102981
Pgm2	-1.2856	OKAY	0.005245
Pgm3	-1.1445	OKAY	0.052071
Phka1	-1.2587	OKAY	0.067263
Phkb	-1.1676	OKAY	0.158834
Phkg1	-1.2761	OKAY	0.019893
Phkg2	-1.0105	OKAY	0.8916
Pklr	1.0629	B	0.939258
Prps1	-1.1307	OKAY	0.069087
Prps1l1	1.3698	B	0.323893
Prps2	-1.087	OKAY	0.079606
Pygl	1.0197	OKAY	0.670386
Pygm	-1.1492	OKAY	0.034146
Rbks	-1.1599	OKAY	0.001753
Rpe	-1.0978	OKAY	0.082633
Rpia	-1.0757	OKAY	0.179056
Sdha	-1.1618	OKAY	0.080544
Sdhb	-1.2075	OKAY	0.001027
Sdhc	-1.23	OKAY	0.002188
Sdhd	-1.2628	OKAY	0.009001
Sucla2	-1.2656	OKAY	0.032659
Suclg1	-1.3182	OKAY	0.468027
Suclg2	-1.2234	OKAY	0.001913
Taldo1	-1.2662	OKAY	0.038258
Tkt	-1.0776	OKAY	0.380217
Tpi1	-1.2313	OKAY	0.002462
Ugp2	-1.1816	OKAY	0.23745
Actb	-1.0966	OKAY	0.10082
B2m	1.1004	OKAY	0.237295
Gapdh	-1.1908	OKAY	0.022263
Gusb	-1.292	OKAY	0.001474
Hsp90ab1	1	OKAY	0
MGDC	-1.1348	C	0.013429
RTC	-1.0777	OKAY	0.3027
RTC	-1.0811	OKAY	0.301973
RTC	-1.0768	OKAY	0.279839
PPC	-1.1311	OKAY	0.009727
PPC	-1.0977	OKAY	0.068764
PPC	-1.0387	OKAY	0.63532
